# Engineered phages evade the complete defense repertoire of highly phage-resistant MRSA clinical isolates

**DOI:** 10.64898/2026.03.26.714447

**Authors:** Sarah M. Voss, Katharine C. King, Devin J. Hunt, Adam A. Wilson, Bruria Samuel, Orazio R. Bagno, Peter F.W. Sparklin, Bridget Cassata, Joshua W. Modell

## Abstract

Phage therapy is a re-emerging approach for antimicrobial-resistant bacterial infections. However, the narrow host range of most phages remains a major barrier to the success and wider adoption of phage therapy. Although receptor incompatibility is often assumed to define phage-host specificity, we demonstrate that anti-phage defense systems are major determinants of host range in *Staphylococcus aureus*. Using a methicillin-resistant *S. aureus* (MRSA) clinical isolate as a model, we characterized the targeting profiles of its 15 defense systems and, for the first time, generated therapeutic phages that evade the full defense repertoire of a multi-phage-resistant strain. In particular, we show that defense-guided phage recombination is a powerful tool that leverages the modular design of phage genomes to replace targeted with untargeted components. Our holistic approach unveils defense synergies that constrain phage evasion and redundancies that allow the simultaneous evasion of multiple defenses. Finally, we show that an engineered phage cocktail prevents the emergence of phage resistance in the model and a second clinical strain with similar defenses. Our work provides a blueprint for translating our expanding knowledge of defense system identity and mechanism into the rational design of effective, next-generation phage therapeutics.
