## Supplemental Table 1 for "Engineered phages evade the complete defense repertoire of highly phage-resistant MRSA clinical isolates"

### Sheet: Strains
Strain name	Species	Genotype/Description	Source	Reference	Accession
Newman	S. aureus	Clinical isolate	NCTC 8178	https://pubmed.ncbi.nlm.nih.gov/17951380/	AP009351.1
NCTC8325	S. aureus	Clinical isolate	NCTC 8325	https://onlinelibrary.wiley.com/doi/abs/10.1128/9781555816513.ch32	GCF_000013425.1
PS-080	S. aureus	Clinical isolate	Harvard School of Public Health	https://pmc.ncbi.nlm.nih.gov/articles/PMC5744217/	SAMN06640073
IHMA81	S. aureus	Clinical isolate	International Health Management Associates	Unpublished	JADGTM000000000.1
VRSA2	S. aureus	Clinical isolate	BEI, HIP11983	https://pubmed.ncbi.nlm.nih.gov/22617140/	AHBL00000000
VRSA3	S. aureus	Clinical isolate	BEI, HIP13170	https://pubmed.ncbi.nlm.nih.gov/22617140/	AHBM00000000
M06/0171	S. aureus	Clinical isolate	David C. Coleman	https://journals.asm.org/doi/10.1128/aac.01689-12	TBD
2211301152 (JP3)	S. aureus	Clinical isolate	Queen Astrid Military Hospital	This Study	TBD
2210210553 (JP4)	S. aureus	Clinical isolate	Queen Astrid Military Hospital	This Study	TBD
2204220396 (JP5)	S. aureus	Clinical isolate	Queen Astrid Military Hospital	This Study	TBD
RN4220	S. aureus	NCTC 8325 derivative	Lab stock	https://pubmed.ncbi.nlm.nih.gov/21378186/	GCF_000212435.1
SKNA49	S. epidermidis	Propagation strain for BE06, SDS4, and Auggie	Queen Astrid Military Hospital	Unpublished	Unsequenced
Twort	S. aureus	Propagation strain for Twort	Félix d'Hérelle Reference Center	Vieu, J.-F., O. Croissant, and C. Dauguet. 1963. Sur la morphologie du bacteriophage Twort au microscope électronique. Compt. Rend. 257:553-555.	NC_007021.1
S. epidermidis 10168	S. epidermidis	Propagation strain for SDS1	Queen Astrid Military Hospital	Unpublished	Unsequenced
MRSA870	S. aureus	Propagation strain for UMASDS	Queen Astrid Military Hospital	Unpublished	Unsequenced
Romulus Resistant Mutant 1	S. aureus	RN4220 resistant to Romulus	This Study	This Study	NA (derived from RN4220)
Romulus Resistant Mutant 2	S. aureus	RN4220 resistant to Romulus	This Study	This Study	NA (derived from RN4220)
Onyx Resistant Mutant	S. aureus	RN4220 resistant to Onyx	This Study	This Study	Unpublished

### Sheet: Plasmids
Plasmid name	Backbone	Insert	Resistance marker	Purpose	Source
pLZ12	-	-	spec	spec EV	https://doi.org/10.1128/jb.173.8.2617-2624.1991
pC194	-	-	chlor	chlor EV	10.1128/jb.150.2.815-825.1982
pE194	-	-	erm	erm EV	10.1128/jb.150.2.804-814.1982
pRW52	pC194	M06/0171 CRISPR	chlor	Defense system testing	This Study
pSV40	pLZ12	M06/0171 RM hsdH/M 1 Locus	spec	Defense system testing	This Study
pSV41	pLZ12	M06/0171 RM hsdH/M 2 Locus	spec	Defense system testing	This Study
pSV42	pLZ12	M06/0171 RM hsdH/M 3 Locus	spec	Defense system testing	This Study
pSV49	pE194	M06/0171 RM hsdR Locus	erm	Defense system testing	This Study
pSV53	pLZ12	M06/0171 RMIV Locus	spec	Defense system testing	This Study
pSV36	pLZ12	M06/0171 AbiK Locus	spec	Defense system testing	This Study
pSV38	pLZ12	M06/0171 Gabija Locus	spec	Defense system testing	This Study
pSV34	pLZ12	M06/0171 Nhi Locus	spec	Defense system testing	This Study
pSV51	pLZ12	M06/0171 AbiD Locus	spec	Defense system testing	This Study
pSV77	pLZ12	M06/0171 Mokosh locus	spec	Defense system testing	This Study
pSV78	pLZ12	M06/0171 Abi2.1 locus	spec	Defense system testing	This Study
pSV79	pLZ12	M06/0171 Abi2.2 locus	spec	Defense system testing	This Study
pSV80	pLZ12	M06/0171 RosmerTA locus	spec	Defense system testing	This Study
pSV76	pLZ12	M06/0171 PDC-M24	spec	Defense system testing	This Study
pBC07	pLZ12	M06/0171 FS-Sma	spec	Defense system testing	This Study
pBC09	pLZ12	M06/0171 gcu233	spec	Defense system testing	This Study
pDH3	pC194	Deletion of Onyx Lytic repressor with Onyx homology arms	chlor	Engineering Onyxδ1	This Study
pDH5	pC194	Onyx targeting spacer in a type III CRISPR system	chlor	Selecting for engineered Onyxδ1	This Study
pSV106	pC194	Deletion of Gad3 with ISP homolog arms	chlor	Engineering ISPΔGad3	This Study
pSV93	pC194	Gad1 behind pSpacr2	chlor	Testing Gad1 for anti-Gabija activity	This Study
pSV94	pC194	Gad2 behind pSpacr2	chlor	Testing Gad2 for anti-Gabija activity	This Study
pSV96	pC194	Gad3 behind pSpacr2	chlor	Testing Gad3 for anti-Gabija activity	This Study
pSV128	pC194	Gad3H1 behind pSpacr2	chlor	Testing Gad3H1 for anti-Gabija activity	This Study
pSV130	pC194	Gad3H3 behind pSpacr2	chlor	Testing Gad3H3 for anti-Gabija activity	This Study
pSV131	pC194	Gad3H4 behind pSpacr2	chlor	Testing Gad3H4 for anti-Gabija activity	This Study
pSV132	pC194	Gad3H5 behind pSpacr2	chlor	Testing Gad3H5 for anti-Gabija activity	This Study
pSV133	pC194	Gad3H6 behind pSpacr2	chlor	Testing Gad3H6 for anti-Gabija activity	This Study
pSV143	pC194	Gad3Rom behind pSpacr2	chlor	Testing Gad3Rom for anti-Gabija activity	This Study
pSV108	pC194	Gad2 with ISP homology arms	chlor	Engineering ISPΔGad3::Gad2	This Study
pSV111	pC194	Gad2 behind Sk promoter with ISP homology arms	chlor	Engineering ISPΔGad3::Gad2-Sk	This Study
pSV112	pC194	Gad2 behind Sc promoter with ISP homology arms	chlor	Engineering ISPΔGad3::Gad2-Sc	This Study
pSV113	pC194	Gad2 with a sine delgarno mutation and ISP homology arms	chlor	Engineering ISPΔGad3::Gad2-Sd	This Study
pSV134	pC194	Gad3H3 with ISP homology arms	chlor	Engineering ISPΔGad3::Gad3H3	This Study
pSV142	pC194	Gad3Romulus with ISP homology arms	chlor	Engineering ISPΔGad3::Gad3Romulus	This Study
pSV84	pC194	ISP-Gad3 targeting spacer in a Type II CRISPR system	chlor	Selection against ISP and for engineered versions of ISP	This Study

### Sheet: DNA Oligos
Primer name	Sequence (5'→3')	Purpose
JW2652_pC194open R Gib SCCmec	ctaacatctcaatagtaattaaggaccttgtattCGTTTGTTGAACTAATGGGTGC	Cloning pRW52
JW2649_sccmecCRISPR_F	aatacaaggtccttaattactattgagatg	Cloning pRW52
JW2651_pC194open F Gib SCCmec	cattttttgtatcatacagttggttctataatggAAAATTGGATAAAGTGGGATATTTTT	Cloning pRW52
JW2650_sccmecCRISPR_R	tatagaaccaactgtatgatacaaaaaatg	Cloning pRW52
JW713	ggtcataacctgaaggaagatctggatcc	Cloning pSV40/ pSV41/ pSV42/ pSV53/ pSV36/ pSV38/ pSV34/ pSV51/ pSV77/ pSV78/ pSV79/ pSV80/ pSV76
JW714	atctgtgccagttcgtaatgtctggtc	Cloning pSV40/ pSV41/ pSV42/ pSV53/ pSV36/ pSV38/ pSV34/ pSV51/ pSV77/ pSV78/ pSV79/ pSV80/ pSV76
JW4063_hsdSM1_F	cattacgaactggcacagatGAACAACTTAATGAACAACTTTTTGACATC	Cloning pSV40
JW4064_hsdSM1_R	tcttccttcaggttatgaccTTGTACATCCCCTTTATTATTTGAATTTCTAG	Cloning pSV40
JW4065_hsdSM2_F	cattacgaactggcacagatCGTGCTTCACATTAAACTTACTTTAAC	Cloning pSV41
JW4066_hsdSM2_R	tcttccttcaggttatgaccATAATTACGAATAATTAAAAGTAATTGAAG	Cloning pSV41
W4068_hsdSM3_R	tcttccttcaggttatgaccTAATAATATGTTCATAATTTTGATTAGGAC	Cloning pSV42
JW4067_hsdSM3_F	cattacgaactggcacagatAATAAAACTCCTTTCTAGTATATAATTAC	Cloning pSV42
JW4139_hsdR_F	ccgattgcagtataaatttaacgatcactcTCAGATAAAATGTCTCTATTAATTAATAAG	Cloning pSV49
JW4140_hsdR_R	gcacgagctctgataaatatgaacatgTCAAGTCCCTCCATTAATCGTAGAC	Cloning pSV49
JW1783_AV176	GAGTGATCGTTAAATTTATACTGCAATCGG	Cloning pSV49
JW1784_AV177	CATGTTCATATTTATCAGAGCTCGTGC	Cloning pSV49
JW4222_RMIV_R	tcttccttcaggttatgaccTGGATTTTAATTGTTAGTTGTATTTTTCAC	Cloning pSV53
JW4223_RMIV_F	cattacgaactggcacagatGAAAACTAAAGCCCTTACATTTATGTAATG	Cloning pSV53
JW3845_DsCheckR5_F	cattacgaactggcacagatAACAAAGATAAATGTTAATGAGGAGTGGGA	Cloning pSV36
JW3846_DsCheckR5_R	tcttccttcaggttatgaccTTGCGATGTTGAGAATTTTGAGGTTGGTGG	Cloning pSV36
JW3902_DF2small_R	ggatccagatcttccttcaggttatgaccTTAATAAAAACTCGGCACTATACTATTTTTATAG	Cloning pSV38
JW3839_DsCheckR2_F	cattacgaactggcacagatTTAAAACTTAGACATTCACCCAATCCTGAC	Cloning pSV38
JW3841_DsCheckR3_F	cattacgaactggcacagatTGTAATCGCTCCTTCAGTTTTACGTTTAAT	Cloning pSV34
JW3842_DsCheckR3_R	tcttccttcaggttatgaccATGAGTTTGTTTATTATAAGATATACGAAA	Cloning pSV34
JW4141_abiD_F	cattacgaactggcacagatAATTAGTTTGATACCATAGCTTATTTACTG	Cloning pSV51
JW4142_abiD_R	tcttccttcaggttatgaccTTACCAAACTCTCCGTGCGCTAAG	Cloning pSV51
JW5167_Mko_F	gaccagacattacgaactggcacagatAGTTTAGGCTCCAAAATGTGAATGAATATG	Cloning pSV77
JW5168_Mko_R	ggatccagatcttccttcaggttatgaccTTTTGATGTCCAAATTTAGTTGCAAATGAA	Cloning pSV77
JW5169_Abi2.1_F	gaccagacattacgaactggcacagatAAACATTACATCATTCGCATATATCTACAC	Cloning pSV78
JW5170_Abi2.1_R	ggatccagatcttccttcaggttatgaccTTCTTTTTCTTGCATACGAATTAAAATAAC	Cloning pSV78
JW5171_Abi2.2_F	gaccagacattacgaactggcacagatTACGACCAATCTCGAAAATCGACTAACCAG	Cloning pSV79
JW5172_Abi2.2_R	ggatccagatcttccttcaggttatgaccAACCGTCGCAACAGTTAACCTCAAGTACAC	Cloning pSV79
JW5173_Rmr_F	gaccagacattacgaactggcacagatTTGAACAAATATCAAATTTTAAAATAAATG	Cloning pSV80
JW5174_Rmr_R	ggatccagatcttccttcaggttatgaccCTTACTTGATTTTAATCGGGTAAGTTTTTG	Cloning pSV80
JW5165_M24_F	gaccagacattacgaactggcacagatAATTAAAGAACTAACATAATTTTTATTTAC	Cloning pSV76
JW5166_M24_R	ggatccagatcttccttcaggttatgaccACAAATTATTAATAATGTTAAAAATGACGG	Cloning pSV76
JW6593_pBC07_F	tctggtctggcacgacaggtttcccgactgGATTATATAAAGAACCAACTTCCAACG	Cloning pBC07
JW6594_pBC07_R	ctgcaggcatgcaagcttggcgtaatcatgGCAGATTGTTGTATATTTCACTTAAAGG	Cloning pBC07
JW1382	catgattacgccaagcttgcatg	Cloning pBC07/ pBC09
JW1409_pUT18C R	cagtcgggaaacctgtcgtg	Cloning pBC07/ pBC09
JW6597_pBC09_F	tctggtctggcacgacaggtttcccgactgCCTTTAGGGTTCCCTTTTATCG	Cloning pBC09
JW6598_pBC09_R	ctgcaggcatgcaagcttggcgtaatcatgGAATTACAAGGACAGAAAATCGAAGC	Cloning pBC09
JW5619_S_N8 Dlys-1 UHR F	catatagttttatgcctaaaaacctacagaACAGTTTTAGCTAACCCTTTTCTAG	Cloning pDH3
JW156	TCTGTAGGTTTTTAGGCATAAAACTATATG	Cloning pDH3
JW5622_S_N8 Dlys-1 DHR R	tatttggctcatatttgctttttaaaagctTTTAGCTGATTCTAGTTTTGATGAG	Cloning pDH3
JW155	AGCTTTTAAAAAGCAAATATGAGCC	Cloning pDH3
JW5664_pDH5_F	ttcggataaggaaggtctaataaaaatttctccttGATCGATACCCACCCCGAAGAAAAG	Cloning pDH5
JW5132_pNK143_helper_R	CATAACTTGACCACTACCAATATGAATTG	Cloning pDH5
JW5131_pNK143_helper_F	CAATTCATATTGGTAGTGGTCAAGTTATG	Cloning pDH5
JW5665_pDH5_R	aaggagaaatttttattagaccttccttatccgaaGTTCTCGTCCCCTTTTCTTCGGG	Cloning pDH5
JW2703_sccmec_cassc7	gaggatttataatgatgctagagg	Screening for SccMec Spacers
JW3276_sccmec_spacerA_R	gcttgttggtgtcagtgggtac	Screening for SccMec Spacers
JW5454_ISPa2DH2_R	AAAATATCCCACTTTATCCAATTTTataacaataaagaatctaacactacataag	Cloning pSV106, pSV108
JW2785_pC194 open R	AAAATTGGATAAAGTGGGATATTTTTAAAA	Cloning pSV106, pSV108
JW5453_ISPa2DH2_F	atgggaattatagtaaactccaaccatattataactaagtttataagagagaaaggaagc	Cloning pSV106
JW5452_ISPa2DH1_R	aatatggttggagtttactataattcccat	Cloning pSV106
JW5976_Gad2_F	ATGTCCTACCAGTTTGAAAAAAATAAACTT	Cloning pSV108
JW6067_Gad2Insert_R	AAGTTTATTTTTTTCAAACTGGTAGGACATaccctactcacctactctttcatataagta	Cloning pSV108
JW6197_Gad2PromoterInsertion_R	ctactcacctactctttcatataagtagcc	Cloning pSV111
JW5976_Gad2_F	ATGTCCTACCAGTTTGAAAAAAATAAACTT	Cloning pSV111
JW6200_pSpark1_F	ggctacttatatgaaagagtaggtgagtagAATTGTGAGTTGACTACAATTACAAGGTGT	Cloning pSV111
JW6201_pSpark1_R	AAGTTTATTTTTTTCAAACTGGTAGGACATATGTATATCTCCTTCTTAAATTAATTAGTT	Cloning pSV111
JW6197_Gad2PromoterInsertion_R	ctactcacctactctttcatataagtagcc	Cloning pSV112
JW5976_Gad2_F	ATGTCCTACCAGTTTGAAAAAAATAAACTT	Cloning pSV112
JW6202_pSpac_F	ggctacttatatgaaagagtaggtgagtagAAAAAGTTGTTGACTTTATCTACAAGGTGT	Cloning pSV112
JW6203_pSpac_R	AAGTTTATTTTTTTCAAACTGGTAGGACATaaataatcatcctcctaaGTACAAGCTTAA	Cloning pSV112
JW6204_SdReplacement_F	ttatatgaaagagtaggagggtagggtATG	Cloning pSV113
JW3641_rep R helper	GAGAAAAAAAGTAGGTAGTGTTATAAAGG	Cloning pSV113
JW6205_SdReplacement_R	ATaccctaccctcctactctttcatataag	Cloning pSV113
JW3640_rep F helper	TACGAACATATCCCTTTATAACACTACC	Cloning pSV113
JW5407 gib rev	ATGTATATCTCCTTCTTAAATTAATTAGTTAACG	Cloning pSV128
JW155	AGCTTTTAAAAAGCAAATATGAGCC	Cloning pSV128
JW6561_Gad3H1_F	AACTAATTAATTTAAGAAGGAGATATACATATGGGGATTATAGTGAACTCAAACCATATT	Cloning pSV128
JW6562_Gad3H1_R	TATTTGGCTCATATTTGCTTTTTAAAAGCTTTATTCATAAGAGCGGCCCTTCTCCCTTAT	Cloning pSV128
JW6565_Gad3H3_F	AACTAATTAATTTAAGAAGGAGATATACATATGTATATCATTGTCAACGACAATCACATT	Cloning pSV130
JW5407 gib rev	ATGTATATCTCCTTCTTAAATTAATTAGTTAACG	Cloning pSV130
JW6566_Gad3H3_R	TATTTGGCTCATATTTGCTTTTTAAAAGCTTTATTCGTACGAGCTACCTTTCTCTTTGAT	Cloning pSV130
JW155	AGCTTTTAAAAAGCAAATATGAGCC	Cloning pSV130
JW6567_Gad3H4_F	AACTAATTAATTTAAGAAGGAGATATACATATGTATGTCATTGTTAATTCAAACCATATC	Cloning pSV131
JW5407 gib rev	ATGTATATCTCCTTCTTAAATTAATTAGTTAACG	Cloning pSV131
JW6568_Gad3H4_R	TATTTGGCTCATATTTGCTTTTTAAAAGCTTTATTTTGTTATTTGGTTTCCAAGAATATT	Cloning pSV131
JW155	AGCTTTTAAAAAGCAAATATGAGCC	Cloning pSV131
JW5407 gib rev	ATGTATATCTCCTTCTTAAATTAATTAGTTAACG	Cloning pSV132
JW155	AGCTTTTAAAAAGCAAATATGAGCC	Cloning pSV132
JW6569_Gad3H5_F	AACTAATTAATTTAAGAAGGAGATATACATATGCAAGTTATTGTGAATGTTAATCATGTC	Cloning pSV132
JW6570_Gad3H5_R	TATTTGGCTCATATTTGCTTTTTAAAAGCTCTATTCATAGGAGCGGCCCTTTTCACGGAT	Cloning pSV132
JW6571_Gad3H6_F	AACTAATTAATTTAAGAAGGAGATATACATATGAAAGTGATTGTAAATGTAAACCATGTA	Cloning pSV133
JW5407 gib rev	ATGTATATCTCCTTCTTAAATTAATTAGTTAACG	Cloning pSV133
JW6572_Gad3H6_R	TATTTGGCTCATATTTGCTTTTTAAAAGCTCTATTCGTATGAGTTTCCTTTCTCTTTAAT	Cloning pSV133
JW155	AGCTTTTAAAAAGCAAATATGAGCC	Cloning pSV133
JW6623_Gad130_F	tacttatatgaaagagtaggtgagtagggtATGTATATCATTGTCAACGACAATCACATT	Cloning pSV134
JW6621_GadEngineeringBB_R	accctactcacctactctttcatataagta	Cloning pSV134
JW6624_Gad130_R	tacttcttctattgttttatagttactcatTTATTCGTACGAGCTACCTTTCTCTTTGAT	Cloning pSV134
JW6622_GadEngineerungBB_F	atgagtaactataaaacaatagaagaagta	Cloning pSV134
JW6621_GadEngineeringBB_R	accctactcacctactctttcatataagta	Cloning pSV142
JW6622_GadEngineerungBB_F	atgagtaactataaaacaatagaagaagta	Cloning pSV142
JW6682_SV142_F	tacttatatgaaagagtaggtgagtagggtttgatgttatttattttaaatgaagtagct	Cloning pSV142
JW6683_SV142_R	tacttcttctattgttttatagttactcatttactcataaatacatccttccgttattaa	Cloning pSV142
JW5407 gib rev	ATGTATATCTCCTTCTTAAATTAATTAGTTAACG	Cloning pSV143
JW155	AGCTTTTAAAAAGCAAATATGAGCC	Cloning pSV143
JW6684_SV143_F	AACTAATTAATTTAAGAAGGAGATATACATttgatgttatttattttaaatgaagtagct	Cloning pSV143
JW6685_SV143_R	TATTTGGCTCATATTTGCTTTTTAAAAGCTttactcataaatacatccttccgttattaa	Cloning pSV143
JW1446	GCATATTAAACTAATTTCGGAGGTC	Cloning pSV84
JW5442_ISPdeletingA2_R	tgtcaacttcttttttgtaaaaactatttaGTTTTGGGACCATTCAAAACAGCATAGCTC	Cloning pSV84
JW1246	ttttgcctcctaaaataaaaagtttaaattaaatc	Cloning pSV84
JW5441_ISPdeletingA2_F	taaatagtttttacaaaaaagaagttgacaGTTTTAGAGCTATGCTGTTTTGAATGGTCC	Cloning pSV84
JW5734_aGaj1intoCM_F	CATATAGTTTTATGCCTAAAAACCTACAGACAATGGCAAGAACGTTGCTCGAGGGTAAAT	Cloning pSV93
JW5735_aGaj1intoCM_R	GGCTCATATTTGCTTTTTAAAAGCTTTAATTTTCGTTCAGGATTACGCCCCTGCC	Cloning pSV93
JW155	AGCTTTTAAAAAGCAAATATGAGCC	Cloning pSV93
JW156	TCTGTAGGTTTTTAGGCATAAAACTATATG	Cloning pSV93
JW5736_Gad2intoCM_F	CATATAGTTTTATGCCTAAAAACCTACAGACAATGGCAAGAACGTTGCTCGAGGGTAAAT	Cloning pSV94
JW5737_Gad2intoCM_R	TGGCTCATATTTGCTTTTTAAAAGCTTTATTTAGAATTATTCGCAGAAATGTATTC	Cloning pSV94
JW155	AGCTTTTAAAAAGCAAATATGAGCC	Cloning pSV94
JW156	TCTGTAGGTTTTTAGGCATAAAACTATATG	Cloning pSV94
JW5407 gib rev	ATGTATATCTCCTTCTTAAATTAATTAGTTAACG	Cloning pSV6
JW155	AGCTTTTAAAAAGCAAATATGAGCC	Cloning pSV6
JW5958_ISPa2_antiGaj_F	AACTAATTAATTTAAGAAGGAGATATACATatgggaattatagtaaactccaaccatatt	Cloning pSV6
JW5959_ISPa2_antiGaj_R	TATTTGGCTCATATTTGCTTTTTAAAAGCTttactcataactgcttcctttctctcttat	Cloning pSV6

### Sheet: Phages (experiments)
Phage name	Structure	Host	Source	Accession Number / Reference
UMASDS	Siphoviridae	MRSA870	Queen Astrid Military Hospital	TBD
NM4γ4	Siphoviridae	RN4220	Lab Stock	KP209285
Sebago	Siphoviridae	RN4220	Jason Gill	QBQ72253
55	Siphoviridae	RN4220	Jose Penades	NC_007060
11	Siphoviridae	RN4220	Lab Stock	AF424781
80α	Siphoviridae	RN4220	Jose Penades	NC_009526
12	Siphoviridae	RN4220	Lab Stock	AF424782
812	Myoviridae	RN4220	Félix d'Hérelle Reference Center	NC_029080
K	Myoviridae	RN4220	Lab Stock	AY176327
Sa3	Myoviridae	RN4220	Lab Stock	MF001365
ISP	Myoviridae	RN4220	Lab Stock	NC_047720
Maine	-	RN4220	Jason Gill	MN045228
Remus	Myoviridae	RN4220	Rob Lavigne	NC_022090
Romulus	Myoviridae	RN4220	Rob Lavigne	JX846613
BE06	-	SKNA49	Queen Astrid Military Hospital	MT596503
Twort	Myoviridae	Twort	Félix d'Hérelle Reference Center	AY954970.1
SDS1	-	20114569301 (JP2)	Queen Astrid Military Hospital	Unsequenced
SDS4	-	SKNA49	Queen Astrid Military Hospital	Unsequenced
Auggie	-	SKNA49	Queen Astrid Military Hospital	Unsequenced
29	Siphoviridae	RN4220	Lab Stock	NC_007061
52a	Siphoviridae	RN4220	Jose Penades	NC_007062
7903	Siphoviridae	RN4220	Jose Penades	TBD
7093	Siphoviridae	RN4220	Jose Penades	TBD
8490	Siphoviridae	RN4220	Jose Penades	PP098625
NM1	Siphoviridae	RN4220	Jose Penades	NC_008583
NM2	Siphoviridae	RN4220	Jose Penades	DQ530360.1
85	Siphoviridae	RN4220	Jose Penades	NC_007050
7094	Siphoviridae	RN4220	Jose Penades	PP098623
6480	Siphoviridae	RN4220	Jose Penades	TBD
NM4γ4σ1	Siphoviridae	RN4220	This Study	NA (derived from NM4γ4)
NM4γ4σ2	Siphoviridae	RN4220	This Study	NA (derived from NM4γ4)
NM4γ4σ3	Siphoviridae	RN4220	This Study	NA (derived from NM4γ4)
80αβ1	Siphoviridae	RN4220	This Study	NA (derived from 80α)
80αβ2	Siphoviridae	RN4220	This Study	NA (derived from 80α)
80αβ3	Siphoviridae	RN4220	This Study	NA (derived from 80α)
80αβ4	Siphoviridae	RN4220	This Study	NA (derived from 80α)
80αβ5	Siphoviridae	RN4220	This Study	NA (derived from 80α)
80αβ6	Siphoviridae	RN4220	This Study	NA (derived from 80α)
80αα2	Siphoviridae	RN4220	This Study	NA (derived from 80α)
80αα3	Siphoviridae	RN4220	This Study	NA (derived from 80α)
NM4γ4α1	Siphoviridae	RN4220	This Study	NA (derived from NM4γ4)
NM4γ4α2	Siphoviridae	RN4220	This Study	NA (derived from NM4γ4)
ISPα2	Myoviridae	RN4220	This Study	NA (derived from ISP)
ISPα3	Myoviridae	RN4220	This Study	NA (derived from ISP)
Opalite	-	RN4220	This Study	TBD
Ozymandias	-	RN4220	This Study	TBD
Onyx	Siphoviridae	RN4220	This Study	TBD
Olamina	-	RN4220	This Study	TBD
Onyxδ1	Siphoviridae	RN4220	This Study	NA (derived from Onyx)
Umbra (R3)	Siphoviridae	RN4220	This Study	TBD
Domino (E2)	Siphoviridae	RN4220	This Study	TBD
Obsidian (E3)	Siphoviridae	RN4220	This Study	TBD
ISPΔGad3	Myoviridae	RN4220	This Study	NA (derived from ISP)
ISPΔGad3::Gad2	Myoviridae	RN4220	This Study	NA (derived from ISP)
ISPΔGad3:Gad2-Sk	Myoviridae	RN4220	This Study	NA (derived from ISP)
ISPΔGad3::Gad2-Sc	Myoviridae	RN4220	This Study	NA (derived from ISP)
ISPΔGad3::Gad2-Sd	Myoviridae	RN4220	This Study	NA (derived from ISP)
ISPΔGad3::Gad3H3	Myoviridae	RN4220	This Study	NA (derived from ISP)
ISPΔGad3::Gad3H3M	Myoviridae	RN4220	This Study	NA (derived from ISP)
ISPΔGad3::Gad3Romulus	Myoviridae	RN4220	This Study	NA (derived from ISP)

### Sheet: Phages (computational)
Phage name		Genomic Categorization	Accession Number
BP39	Podoviridae	A (A1)	NC_031046.1
GRCS	Podoviridae	A (A1)	NC_023550.1
SCH111	Podoviridae	A (A1)	KY000085.1
PSa3	Podoviridae	A (A1)	HF937074.1
44AHJD	Podoviridae	A (A1)	NC_004678.1
S13	Podoviridae	A (A1)	AB626963.1
SAP-2	Podoviridae	A (A1)	NC_009875.1
S24-1	Podoviridae	A (A1)	NC_016565.1
SLPW	Podoviridae	A (A1)	NC_031008.1
SCH1	Podoviridae	A (A1)	KY000084.1
phiP68	Podoviridae	A (A1)	NC_004679.1
66	Podoviridae	A (A1)	NC_007046.1
vB_SauP_phiAGO1.3	Podoviridae	A (A1)	MG766218.1
vB_SauP_phiAGO1.9	Podoviridae	A (A1)	MG766219.2
187	Siphoviridae	B (B2)	NC_007047.1
TEM126	Siphoviridae	B (B2)	HQ127381.1
phiSauS-IPLA88	Siphoviridae	B (B2)	NC_011614.1
TEM123	Siphoviridae	B (B2)	NC_017968.1
SA12	Siphoviridae	B (B2)	NC_021801.1
SP6	Siphoviridae	B (B2)	JX274647.1
SP5	Siphoviridae	B (B2)	JX274646.1
phiNM1	Siphoviridae	B (B2)	NC_008583.1
phiNM2	Siphoviridae	B (B2)	NC_028913.1
80alpha	Siphoviridae	B (B2)	NC_009526.1
53	Siphoviridae	B (B2)	NC_007049.1
85	Siphoviridae	B (B2)	NC_007050.1
phiMR25	Siphoviridae	B (B2)	NC_010808.1
SA97	Siphoviridae	B (B2)	NC_029010.1
phiETA2	Siphoviridae	B (B2)	NC_008798.1
69	Siphoviridae	B (B2)	NC_007048.1
Sap26	Siphoviridae	B (B2)	NC_014460.1
Lorac	Siphoviridae	B (B2)	MH321492.1
11	Siphoviridae	B (B2)	NC_004615.1
DW2	Siphoviridae	B (B3)	NC_024391.1
StauST398-3	Siphoviridae	B (B3)	NC_021332.1
96	Siphoviridae	B (B3)	NC_007057.1
phiJB	Siphoviridae	B (B3)	NC_028669.1
phiNM4	Siphoviridae	B (B3)	NC_028864.1
B166	Siphoviridae	B (B3)	NC_028859.1
phiETA3	Siphoviridae	B (B3)	NC_008799.1
3MRA	Siphoviridae	B (B3)	NC_028917.1
phiMR11	Siphoviridae	B (B3)	NC_010147.1
80	Siphoviridae	B (B3)	NC_030652.1
52A	Siphoviridae	B (B3)	NC_007062.1
StauST398-1	Siphoviridae	B (B3)	NC_021326.1
StauST398-5	Siphoviridae	B (B3)	NC_023500.1
55	Siphoviridae	B (B3)	NC_007060.1
55-3	Siphoviridae	B (B3)	KR709303.1
55-2	Siphoviridae	B (B3)	KR709302.1
88	Siphoviridae	B (B3)	NC_007063.1
92	Siphoviridae	B (B3)	NC_007064.1
SA13	Siphoviridae	B (B3)	NC_021863.1
71	Siphoviridae	B (B3)	NC_007059.1
phiETA	Siphoviridae	B (B3)	NC_003288.1
B236	Siphoviridae	B (B3)	NC_028915.1
X2	Siphoviridae	B (B3)	NC_007065.1
29	Siphoviridae	B (B3)	NC_007061.1
ROSA	Siphoviridae	B (B3)	NC_007058.1
EW	Siphoviridae	B (B4)	NC_007056.1
37	Siphoviridae	B (B4)	NC_007055.1
42E	Siphoviridae	B (B5)	NC_007052.1
phiSLT	Siphoviridae	B (B5)	NC_002661.2
Phi12	Siphoviridae	B (B5)	NC_004616.1
YMC/09/04/R1988	Siphoviridae	B (B5)	NC_022758.1
StauST398-2	Siphoviridae	B (B5)	NC_021323.1
tp310-2	Siphoviridae	B (B5)	NC_009762.3
3A	Siphoviridae	B (B5)	NC_007053.1
47	Siphoviridae	B (B5)	NC_007054.1
LH1	Siphoviridae	B (B5)	JX174275.1
phi2958PVL	-	B (B5)	NC_011344.1
phiSa2wa_st1	Siphoviridae	B (B5)	MF580410.1
P240	Siphoviridae	B (B5)	KY056620.1
phiSauS-IPLA35	Siphoviridae	B (B5)	NC_011612.1
vB_SauS_phi2	Siphoviridae	B (B5)	NC_028862.1
phi7401PVL	Siphoviridae	B (B5)	NC_020199.1
SMSAP5	Siphoviridae	B (B5)	NC_019513.1
SA137ruMSSAST121PVL	Siphoviridae	B (B5)	MH384261.1
SH-St 15644	Siphoviridae	B (B5)	MG770897.1
phiSa2wa_st5	Siphoviridae	B (B5)	MG029509.1
phiSa2wa_st30	Siphoviridae	B (B5)	MG029511.1
phiSa2wa_st72	Siphoviridae	B (B5)	MG029513.1
phiSa2wa_st78	Siphoviridae	B (B5)	MG029514.1
phiSa2wa_st80	Siphoviridae	B (B5)	MG029515.1
phiSa2wa_st93mssa	Siphoviridae	B (B5)	MG029516.1
phiSa2wa_st121mssa	Siphoviridae	B (B5)	MG029518.1
phiSa2wa_st93	Siphoviridae	B (B5)	MG029517.1
P954	Siphoviridae	B (B6)	NC_013195.1
77	Siphoviridae	B (B6)	NC_005356.1
phiSa119	Siphoviridae	B (B6)	NC_025460.1
P1105	Siphoviridae	B (B6)	KT878766.1
P282	Siphoviridae	B (B6)	KT809368.1
StauST398-4	Siphoviridae	B (B6)	NC_023499.1
phiNM3	Siphoviridae	B (B6)	NC_008617.1
23MRA	Siphoviridae	B (B6)	NC_028775.1
phiN315	Siphoviridae	B (B6)	NC_004740.1
IME1361_01	Siphoviridae	B (B6)	KY653123.1
phiBU01	Siphoviridae	B (B6)	NC_026016.1
phi5967PVL	Siphoviridae	B (B6)	NC_019921.1
phi7247PVL	Siphoviridae	B (B6)	AP011956.1
SA1014ruMSSAST7	Siphoviridae	B (B6)	MH384259.1
phiSa2wa_st22	Siphoviridae	B (B6)	MG029510.1
phiSa2wa_st59	Siphoviridae	B (B6)	MG029512.1
P630	Siphoviridae	B (B6)	KT809369.1
SA345ruMSSAST8	Siphoviridae	B (B6)	MH401416.1
JS01	Siphoviridae	B (B7)	NC_021773.2
tp310-1	-	B (B7)	NC_009761.3
phiPVL108	Siphoviridae	B (B7)	NC_008689.1
phiPVL-CN125	-	B (B7)	NC_012784.1
tp310-3	-	B (B7)	NC_009763.3
phi13	Siphoviridae	B (B7)	NC_004617.1
phiPV83	Siphoviridae	B (B7)	NC_002486.1
SA780ruMSSAST101	-	B (B7)	MH384260.1
SA537ruMSSAST97	Siphoviridae	B (B7)	MH401415.1
IME1346_01	Siphoviridae	B (B7)	KY653125.1
3 AJ-2017	Siphoviridae	B (B7)	KX232515.1
PVL	Siphoviridae	B (B7)	NC_002321.1
2638A	Siphoviridae	B (B15)	NC_007051.1
vB_SauS_IMEP5	Siphoviridae	B (B17)	KX156762.1
Sb-1	Myoviridae	C( C1)	NC_023009.1
A3R	Myoviridae	C( C1)	JX080301.2
IME-SA2	Myoviridae	C( C1)	KP687432.1
IME-SA118	Myoviridae	C( C1)	KR902361.1
IME-SA1	Myoviridae	C( C1)	KP687431.1
pSa-3	Myoviridae	C( C1)	KY581279.1
A5W	Myoviridae	C( C1)	EU418428.2
Staph1N	Myoviridae	C( C1)	JX080300.2
P4W	Myoviridae	C( C1)	JX080305.2
676Z	Myoviridae	C( C1)	JX080302.2
Fi200W	Myoviridae	C( C1)	JX080303.2
MSA6	Myoviridae	C( C1)	JX080304.2
ISP	Myoviridae	C( C1)	FR852584.1
G1	Myoviridae	C( C1)	NC_007066.1
SA5	Myoviridae	C( C1)	JX875065.1
S25-3	Myoviridae	C( C1)	NC_022920.1
phiSA012	Myoviridae	C( C1)	NC_023573.1
GH15	Myoviridae	C( C1)	NC_019448.1
P108	Myoviridae	C( C1)	NC_025426.1
JD007	Myoviridae	C( C1)	NC_019726.1
812	Myoviridae	C( C1)	NC_029080.1
K	Myoviridae	C( C1)	NC_005880.2
MCE-2014	Myoviridae	C( C1)	NC_025416.1
S25-4	Myoviridae	C( C1)	NC_022918.1
vB_SauM_0414_108	-	C( C1)	MH107769.1
HYZ21	Myoviridae	C( C1)	MH136584.1
JA1	Myoviridae	C( C1)	MF405094.1
B1	-	C( C1)	MG656408.1
vB_SauM_Romulus	Myoviridae	C( C2)	NC_020877.1
Stau2	Myoviridae	C( C2)	NC_030933.1
vB_SauM_Remus	Myoviridae	C( C2)	NC_022090.1
SA11	Myoviridae	C( C2)	NC_019511.1
StAP1	Myoviridae	C( C2)	KX532239.1
UPMK_2	Siphoviridae	B (B3)	MG564297.1
vB_SauM-fRuSau02	Myoviridae	C( C1)	MF398190.1
qdsa002	Myoviridae	C( C1)	KY779849.1
vB_SauM_LM12	Myoviridae	C( C1)	MG721208.1
vB_Sau_CG	Myoviridae	C( C1)	KY794641.1
vB_Sau_Clo6	Myoviridae	C( C1)	KY794642.1
vB_Sau_S24	Myoviridae	C( C1)	KY794643.1
qdsa001	Myoviridae	C (C1)	KY779848.1
phiSA_BS2	Myoviridae	C (C6)	MH028956.1
phiSA_BS1	Myoviridae	C (C6)	MH078572.1
vB_StaM_SA2	Siphoviridae	D (D2)	MH356730.1
