## Supplemental Table 2 for "Engineered phages evade the complete defense repertoire of highly phage-resistant MRSA clinical isolates"

### Sheet: Sheet1
Mutant	Position	DNA Change	Protein Change	Predicted Gene Function
Rom Mut 1	390721	G→A	V→A	DUF1304
Rom Mut 1	689792	C→A	intragenic
Rom Mut 1	980689	A→T	*→K	AmpC beta lactam
Rom Mut 1	1961219	A→G	R→R	phage terminase
Rom Mut 2	2056538	C→T	H→P	Peptide chain release factor
Rom Mut 2	2380091	C→T	V→A	Glycerate kinase
Rom Mut 2	2451025	T→.	intragenic
Rom Mut 2	2451026	A→.	intragenic
